# Biochemical Pathways Represented by Gene Ontology Causal Activity Models Identify Distinct Phenotypes Resulting from Mutations in Pathways

**DOI:** 10.1101/2023.05.22.541760

**Authors:** David P Hill, Harold J Drabkin, Cynthia L Smith, Kimberly M Van Auken, Peter D’Eustachio

## Abstract

Gene inactivation can affect the process(es) in which that gene acts and causally downstream ones, yielding diverse mutant phenotypes. Identifying the genetic pathways resulting in a given phenotype helps us understand how individual genes interact in a functional network. Computable representations of biological pathways include detailed process descriptions in the Reactome Knowledgebase, and causal activity flows between molecular functions in Gene Ontology-Causal Activity Models (GO-CAMs). A computational process has been developed to convert Reactome pathways to GO-CAMs. Laboratory mice are widely used models of normal and pathological human processes. We have converted human Reactome GO-CAMs to orthologous mouse GO-CAMs, as a resource to transfer pathway knowledge between humans and model organisms. These mouse GO-CAMs allowed us to define sets of genes that function in a causally connected way. To demonstrate that individual variant genes from connected pathways result in similar but distinguishable phenotypes, we used the genes in our pathway models to cross-query mouse phenotype annotations in the Mouse Genome Database (MGD). Using GO-CAM representations of two related but distinct pathways, gluconeogenesis and glycolysis, we show that individual causal paths in gene networks give rise to discrete phenotypic outcomes resulting from perturbations of glycolytic and gluconeogenic genes. The accurate and detailed descriptions of gene interactions recovered in this analysis of well-studied processes suggest that this strategy can be applied to less well-understood processes in less well-studied model systems to predict phenotypic outcomes of novel gene variants and to identify potential gene targets in altered processes.

**Summary:** Genes act in interconnected biological pathways, so single mutations can yield diverse phenotypes. To use the large body of mouse functional gene annotations, we converted human Gene Ontology-Causal Activity Models (GO-CAMs) of glucose metabolism to orthologous mouse GO-CAMs. We then queried phenotypes for mouse genes in these GO-CAMs and identified gene networks associated with discrete phenotypic outcomes due to perturbations of glycolysis and gluconeogenesis. This strategy can be extended to less well-understood processes and model systems to predict phenotypic outcomes.
