## Supplemental Table 5 for "Biochemical Pathways Represented by Gene Ontology Causal Activity Models Identify Distinct Phenotypes Resulting from Mutations in Pathways"

### Sheet: Sheet1
Number of phenotypes per gene	hypoglycemia (MP:0000189)	increased liver triglyceride level (MP:0009355)	decreased circulating triglyceride level (MP:0002644)	increased liver glycogen level (MP:0010400)	increased kidney glycogen level (MP:0031003)	decreased granulocyte number (MP:0000334)	abnormal midbrain development (MP:0003864)	abnormal gluconeogenesis (MP:0003383)	increased circulating triglyceride level (MP:0001552)	hepatic steatosis (MP:0002628)
6	Cebpa	Cebpa				Cebpa		Cebpa	Cebpa	Cebpa
5		Bmal1	Bmal1			Bmal1		Bmal1	Bmal1
4	Cebpb		Cebpb					Cebpb	Cebpb
4		Pparg	Pparg						Pparg	Pparg
3		Ncoa3	Ncoa3	Ncoa3
3	Foxa2	Foxa2							Foxa2
3			Foxo1					Foxo1	Foxo1
3	Klf15							Klf15	Klf15
3		Nr1h4							Nr1h4	Nr1h4
3	Ppara								Ppara	Ppara
3								Clock	Clock	Clock
2		Ar							Ar
2		Egr1					Egr1
2	Foxa1		Foxa1
2			Mlxipl	Mlxipl
2			Hnf4a							Hnf4a
2		Mecp2							Mecp2
2	Nfe2l2									Nfe2l2
2		Nr1h3								Nr1h3
2			Pitx3							Pitx3
2		Prdm16								Prdm16
2		Prox1								Prox1
2						Stat5b			Stat5b
2						Trp53				Trp53
2						Zeb1			Zeb1
2			Bcl6					Bcl6
2									Stat3	Stat3
1			Aebp1
1	Arx
1						Bcl6b
1						Bhlhe41
1						Cebpe
1						E2f4
1			Elk4
1							En1
1						Etv6
1						Fli1
1						Gata1
1						Gata3
1							Gbx2
1						Gfi1
1						Gfi1b
1							Grhl2
1			Grhl3
1						Gsx1
1						Ikzf1
1							Junb
1	Men1
1						Mitf
1						Myb
1						Mybl2
1			Neurog3
1			Nkx2-3
1			Nr2c2
1		Nr3c1
1							Nr4a2
1							Nr6a1
1							Otx2
1							Pax3
1			Pax7
1	Phox2a
1						Plscr1
1	Ptf1a
1							Rest
1						Spi1
1			Srebf1
1			Srebf2
1						Stat5a
1	Tbx19
1	Tcf7l2
1	Twist2
1			Xbp1
1	Zbtb20
1						Zfp595
1			Zfp704
1								Foxo6
1								Atf4
1								Hif1a
1									Plagl2
1									Fosl1
1									Pax5
1									Nr2f2
1									Ppard
1									Hnf1b
1										Ebf1
1										Arnt2
1										Atf6
1										Pou3f2
1										Nfe2l1
1										Hnf1a
1										Myc
1										Ahr
1										Ddit3
